# Plant pathogens cleave 2′cADPR to suppress TIR immune signaling

**DOI:** 10.64898/2026.06.15.732069

**Authors:** Ohad Roth, Aaron W. Lawson, Federica Locci, Talya Barak, Silvina Perin, Elke Logemann, Gil Amitai, Jane E. Parker, Paul Schulze-Lefert, Rotem Sorek

## Abstract

Small molecules produced by TIR (Toll-interleukin-1 receptor) domains are essential for plant immune signaling. A central TIR-derived signal is 2ʹcADPR, a cyclic ADP-ribose (ADPR) molecule that is generated by plant TIR-domain proteins upon sensing pathogen infection. Here we show that XopQ, a virulence protein widespread in plant pathogenic bacteria, cleaves 2ʹcADPR and converts it into an inactive, linear ADPR molecule. Steady-state kinetic analyses revealed that XopQ is a highly efficient enzyme that hydrolyzes 2ʹcADPR with near diffusion-limited catalytic efficiency, while displaying high specificity and no detectable activity toward closely related molecules such as 3ʹcADPR. We show that XopQ eliminates 2ʹcADPR *in planta* and prevents accumulation of pRib-AMP, a derivative of 2ʹcADPR that activates the downstream immune complex EDS1-PAD4. Our data demonstrate that XopQ inhibits PAD4-dependent plant immunity and can promote pathogen virulence even when the pathogen carries an avirulence effector that triggers TIR-mediated immune signaling. Finally, we show that XopQ can also inhibit type VI Thoeris, a bacterial anti-phage defense system that relies on 2ʹcADPR signaling, possibly explaining why XopQ and type VI Thoeris are not observed co-occurring in bacterial genomes. Our findings uncover a widespread and conserved strategy used by plant pathogens to directly target host TIR signaling.
