## Supplementary material for "Plant pathogens cleave 2′cADPR to suppress TIR immune signaling": Table S1

### Sheet: Table S1
Name	Species	Related accession	Protein sequence
XopQ	Xanthomonas oryzae	AAW77720.1	MTASPGLSCCQQALPAPPLTMRGPPMQPTAIRSTACLPSADMMADLRDPPPVAVPAHSAADAATPPPSALQTVIGRPPRPDAPRHRRTQSLPARLTPAQRSMLAELGVADTPVLTPTEAAVLRELRLHRPQLPLDTLLFTDPNKDPDDVVTYTIAKQLQADGFLRLTDVVVTLGDADMRSQRAQLAKGVFDRLALPDVRVARGQDYPMTSTQAREHSKFLAEGAALRAAPDAVHTDGVRAMCERLATSPHKLGMVVIAGMTDASALLAEAGDLVREKVASITIMGGIDPARDADGLVQPDTRAYNNATDIHAARALYRRAQQLGIPLRILTKEAAYKAAVPPAFYEGIARNGHPVGEYLRDVQKNALKGLWEGIQANLIPGLDTAWFFRTFVAAQPQDP…
XeXopQ	Xanthomonas euvesicatoria	WP_218502434.1	MQPTAIRSTVGLPGADMTADLRDPPPVAVPAHSAADAAAPPPGALQTIVGRPPRPDGPRHRRTQSLPARLTPAQRSMLAELGVADTSVLTPTEAAVLRELRLHRPPLPLDTLLFTDPNKDPDDVVTYTIAKQLQAEGFLRLTDVVVTLGDADMRSQRAQLAKGVFDRLALPEVRVARGQDYPMTSTQAREHSKFLAEGAALRAAPDAVHTDGVRAMRERLATSPHKLGMVVIAGMTDASALLAEAGDLVREKVASITIMGGIDPARDADGLVQPDTRAYNNATDIHAARALYRRAQQLGIPLRILSKEAAYRAAVPPAFYEGIARNGHPVGEYLRDVQKNALKGLWEGIQANLIPGLDTAWFFRTFVAAQPQDPAAADQQGAMSFDAIWPQVTKLNLYD…
AcXopQ	Acidovorax sp. SUPP3334	WP_284415567.1	MQSISHRPRSAGATQALPAHSPGGAALTASMPGLSDGTIAAPDGPLQPRKAASAGKPVLRRSLSAPQPLTEAQRRMLAELGASGDLSPAEAAVLRELRFHQPPEPLDTLLFTDPNKDPDDVVAYTLGKQLQADGFLSLKEVVVTLGEADVRSQRAEMAKGIFNHLGLSQVRVSRGQDYHMDAHQAKDHGKFLAEGHALRAPPGAVHSDGLQAMRERLERAPHKLSMVVIAGMTDAHALLAAYPDLVRERVEAITIMGGVEPATDDGGLIRPDTRAYNNATDLDAARGLYRGAQELGIPLRIVTKEAAYKTAVPPAFYEGIAKSGHPVGQYLKDVQKNALKGLWEGIGAGLLPGLDTRWFFKTFVGQPQPAAEGGSPDKHGSNTHFDEIWPQVTQLNLYD…
PsXopQ (HopQ1)	Pseudomonas syringae	AAO54411.1	MHRPITAGHTTSRLILDQSKQISRTPSESSAQSALSQQASMSSPVLERSKSAPALLTAAQRTMLAQVGACNAHLTSDENMAINELRSHKPLLPKDTWFFTDPNKDPDDVVTYTLGKQLQAEGFVHITDVVATLGDAEVRSQRAEMAKGVFNKLELHDVHVSRGRDYAMNSLQSKEHAKFLLEGHALRAGPGEIHRDSLQDMSRRLARAPHGVGIVVIAGMSDINALITTCPDMVRERVDDITIMGGVEPLKDADGFVQPDARAYNNATDMDAARSLYRKAQELGIPLRIVTKEAAYKTAVSPSFYEGIAGSGHPVGHYLRDVQKSALKGLWEGIQAGLLPGLDDSWFFRTFMPNAQIEAAQLDKNKESSFEDIWPKVTKLNLYDPLTLLASVPGAAKLL…
EmXopQ	Erwinia mallotivora	WP_379890586.1	MMKQIYRSTSLPVLSHRWKITSTVQAPEKSPKVGTEELAGTATSRTVSHAEMHLNQEIHTHLPAQNPTLTRSQSASSLLTPAQRTLFLQLATEPSEELTEAEAAVLRELKFHKSPVPANTWLFTDPNKDPDDVVTYTLGKQLQSEGFLYIKNVVPTLGDVNVRAQRAEMAKGVFNHFELPDVHVVVGQDYSMSAHQAKDYTKFLPRGDVLRAAPDDIHRDRLQDMKRSLEHSSDGLNMVVIAGMTDVNALITACPDLMRQRVDSITIMGGVEPVRDKNGTVQPDTRSYNNATDLDAARHLYRKAQDLGIPLRIVTKEAAYRTAVSPAFYEGLAKSGHPVGQYLRDVQKSALKGLWEGIQAGLLPGLNNEWFGRTFMTNAETPAEEKKEAHSFDDIWPKV…
RsXopQ	Ralstonia solanacearum	WP_218502434.1	MPPGKSSAGGPLDGLRKTGLRVVLPERAIRRPSTEAPGAADRLLPRARPTSPDAVRRALLSAFWGCHGTPDYAERRLLKQLRSHKPAVPLPCILFTDPNKDPDDVVAFTLGKPLQVLGLANLTHAVATLGERDVRTRRAGVARGVFDQLDLPKVRVTVGRDYTIKPEHAKDHAKFLDQGEALRVELEPEASNEDSVAALRESLAQATAPVTLVVIAGMTDPSALVKADAKLVQQKVGRVVIMGGVQPEKDAKGFVLPDTRAYNNATDFDAACNFYHCVQELGIPLRIVTREAAYRAAVPRTFYEDAAQSGHPVGHYMKDVQKHALNALWDGIDRGQIPRLDKAWFFDTFIDHPANGPGGAAAWAARSQTFDEIWEQVVRLNLYDPMTLLAAVPESAQML…
BdTIR	Brachypodium distachyon	XP_003560074.3	MASSGLSSRRSIMASRLTASAEAVNEPRRGAVVSRRVEYDEESLAGAGGESRYEVFINHRGVDTKRTVARLLYDRLAQAGLRGFLDNMSMRPGDRLEERIGSAIRECTVAVAIFSPSYCDSEYCLRELAMLVESRKAIIPIFYDIKPSDLLLPQAVADSEVYLPRDLERFKFALREAKHTVGITYDSATGDMAELVSAAADAVMYNMEKMETVQRRETMILSRL
His-bdSUMO-XopQ	Xanthomonas oryzae	AAW77720.1	MSKHHHHSGHHHTGHHHHSGSHHHSGSAAGGEEDKKPAGGEGGGAHINLKVKGQDGNEVFFRIKRSTQLKKLMNAYCDRQSVDMTAIAFLFDGRRLRAEQTPDELEMEDGDEIDAMLHQTGGTPAQRSMLAELGVADTPVLTPTEAAVLRELRLHRPQLPLDTLLFTDPNKDPDDVVTYTIAKQLQADGFLRLTDVVVTLGDADMRSQRAQLAKGVFDRLALPDVRVARGQDYPMTSTQAREHSKFLAEGAALRAAPDAVHTDGVRAMCERLATSPHKLGMVVIAGMTDASALLAEAGDLVREKVASITIMGGIDPARDADGLVQPDTRAYNNATDIHAARALYRRAQQLGIPLRILTKEAAYKAAVPPAFYEGIARNGHPVGEYLRDVQKNALKGLWE…
His-bdSUMO-XeXopQ	Xanthomonas euvesicatoria	WP_218502434.1	MSKHHHHSGHHHTGHHHHSGSHHHSGSAAGGEEDKKPAGGEGGGAHINLKVKGQDGNEVFFRIKRSTQLKKLMNAYCDRQSVDMTAIAFLFDGRRLRAEQTPDELEMEDGDEIDAMLHQTGGTPAQRSMLAELGVADTSVLTPTEAAVLRELRLHRPPLPLDTLLFTDPNKDPDDVVTYTIAKQLQAEGFLRLTDVVVTLGDADMRSQRAQLAKGVFDRLALPEVRVARGQDYPMTSTQAREHSKFLAEGAALRAAPDAVHTDGVRAMRERLATSPHKLGMVVIAGMTDASALLAEAGDLVREKVASITIMGGIDPARDADGLVQPDTRAYNNATDIHAARALYRRAQQLGIPLRILSKEAAYRAAVPPAFYEGIARNGHPVGEYLRDVQKNALKGLWE…
His-bdSUMO-PsXopQ	Pseudomonas syringae	AAO54411.1	MSKHHHHSGHHHTGHHHHSGSHHHSGSAAGGEEDKKPAGGEGGGAHINLKVKGQDGNEVFFRIKRSTQLKKLMNAYCDRQSVDMTAIAFLFDGRRLRAEQTPDELEMEDGDEIDAMLHQTGGTAAQRTMLAQVGACNAHLTSDENMAINELRSHKPLLPKDTWFFTDPNKDPDDVVTYTLGKQLQAEGFVHITDVVATLGDAEVRSQRAEMAKGVFNKLELHDVHVSRGRDYAMNSLQSKEHAKFLLEGHALRAGPGEIHRDSLQDMSRRLARAPHGVGIVVIAGMSDINALITTCPDMVRERVDDITIMGGVEPLKDADGFVQPDARAYNNATDMDAARSLYRKAQELGIPLRIVTKEAAYKTAVSPSFYEGIAGSGHPVGHYLRDVQKSALKGLWEG…
His-bdSUMO-XeXopQD120N, D399N	Xanthomonas euvesicatoria	WP_218502434.1	MSKHHHHSGHHHTGHHHHSGSHHHSGSAAGGEEDKKPAGGEGGGAHINLKVKGQDGNEVFFRIKRSTQLKKLMNAYCDRQSVDMTAIAFLFDGRRLRAEQTPDELEMEDGDEIDAMLHQTGGTPAQRSMLAELGVADTSVLTPTEAAVLRELRLHRPPLPLDTLLFTDPNKNPDDVVTYTIAKQLQAEGFLRLTDVVVTLGDADMRSQRAQLAKGVFDRLALPEVRVARGQDYPMTSTQAREHSKFLAEGAALRAAPDAVHTDGVRAMRERLATSPHKLGMVVIAGMTDASALLAEAGDLVREKVASITIMGGIDPARDADGLVQPDTRAYNNATDIHAARALYRRAQQLGIPLRILSKEAAYRAAVPPAFYEGIARNGHPVGEYLRDVQKNALKGLWE…
XeXopQD116N	Xanthomonas euvesicatoria	WP_218502434.1	MQPTAIRSTVGLPGADMTADLRDPPPVAVPAHSAADAAAPPPGALQTIVGRPPRPDGPRHRRTQSLPARLTPAQRSMLAELGVADTSVLTPTEAAVLRELRLHRPPLPLDTLLFTNPNKDPDDVVTYTIAKQLQAEGFLRLTDVVVTLGDADMRSQRAQLAKGVFDRLALPEVRVARGQDYPMTSTQAREHSKFLAEGAALRAAPDAVHTDGVRAMRERLATSPHKLGMVVIAGMTDASALLAEAGDLVREKVASITIMGGIDPARDADGLVQPDTRAYNNATDIHAARALYRRAQQLGIPLRILSKEAAYRAAVPPAFYEGIARNGHPVGEYLRDVQKNALKGLWEGIQANLIPGLDTAWFFRTFVAAQPQDPAAADQQGAMSFDAIWPQVTKLNLYD…
XeXopQD120N	Xanthomonas euvesicatoria	WP_218502434.1	MQPTAIRSTVGLPGADMTADLRDPPPVAVPAHSAADAAAPPPGALQTIVGRPPRPDGPRHRRTQSLPARLTPAQRSMLAELGVADTSVLTPTEAAVLRELRLHRPPLPLDTLLFTDPNKNPDDVVTYTIAKQLQAEGFLRLTDVVVTLGDADMRSQRAQLAKGVFDRLALPEVRVARGQDYPMTSTQAREHSKFLAEGAALRAAPDAVHTDGVRAMRERLATSPHKLGMVVIAGMTDASALLAEAGDLVREKVASITIMGGIDPARDADGLVQPDTRAYNNATDIHAARALYRRAQQLGIPLRILSKEAAYRAAVPPAFYEGIARNGHPVGEYLRDVQKNALKGLWEGIQANLIPGLDTAWFFRTFVAAQPQDPAAADQQGAMSFDAIWPQVTKLNLYD…
XeXopQD399N	Xanthomonas euvesicatoria	WP_218502434.1	MQPTAIRSTVGLPGADMTADLRDPPPVAVPAHSAADAAAPPPGALQTIVGRPPRPDGPRHRRTQSLPARLTPAQRSMLAELGVADTSVLTPTEAAVLRELRLHRPPLPLDTLLFTDPNKDPDDVVTYTIAKQLQAEGFLRLTDVVVTLGDADMRSQRAQLAKGVFDRLALPEVRVARGQDYPMTSTQAREHSKFLAEGAALRAAPDAVHTDGVRAMRERLATSPHKLGMVVIAGMTDASALLAEAGDLVREKVASITIMGGIDPARDADGLVQPDTRAYNNATDIHAARALYRRAQQLGIPLRILSKEAAYRAAVPPAFYEGIARNGHPVGEYLRDVQKNALKGLWEGIQANLIPGLDTAWFFRTFVAAQPQDPAAADQQGAMSFDAIWPQVTKLNLYN…
XeXopQD120N, D399N	Xanthomonas euvesicatoria	WP_218502434.1	MQPTAIRSTVGLPGADMTADLRDPPPVAVPAHSAADAAAPPPGALQTIVGRPPRPDGPRHRRTQSLPARLTPAQRSMLAELGVADTSVLTPTEAAVLRELRLHRPPLPLDTLLFTDPNKNPDDVVTYTIAKQLQAEGFLRLTDVVVTLGDADMRSQRAQLAKGVFDRLALPEVRVARGQDYPMTSTQAREHSKFLAEGAALRAAPDAVHTDGVRAMRERLATSPHKLGMVVIAGMTDASALLAEAGDLVREKVASITIMGGIDPARDADGLVQPDTRAYNNATDIHAARALYRRAQQLGIPLRILSKEAAYRAAVPPAFYEGIARNGHPVGEYLRDVQKNALKGLWEGIQANLIPGLDTAWFFRTFVAAQPQDPAAADQQGAMSFDAIWPQVTKLNLYN…
HA-XeXopQ	Xanthomonas euvesicatoria	WP_218502434.1	MYPYDVPDYAYPYDVPDYAYPYDVPDYAGSGSGSMQPTAIRSTVGLPGADMTADLRDPPPVAVPAHSAADAAAPPPGALQTIVGRPPRPDGPRHRRTQSLPARLTPAQRSMLAELGVADTSVLTPTEAAVLRELRLHRPPLPLDTLLFTDPNKDPDDVVTYTIAKQLQAEGFLRLTDVVVTLGDADMRSQRAQLAKGVFDRLALPEVRVARGQDYPMTSTQAREHSKFLAEGAALRAAPDAVHTDGVRAMRERLATSPHKLGMVVIAGMTDASALLAEAGDLVREKVASITIMGGIDPARDADGLVQPDTRAYNNATDIHAARALYRRAQQLGIPLRILSKEAAYRAAVPPAFYEGIARNGHPVGEYLRDVQKNALKGLWEGIQANLIPGLDTAWFFRT…
HA-XeXopQD120N, D399N	Xanthomonas euvesicatoria	WP_218502434.1	MYPYDVPDYAYPYDVPDYAYPYDVPDYAGSGSGSMQPTAIRSTVGLPGADMTADLRDPPPVAVPAHSAADAAAPPPGALQTIVGRPPRPDGPRHRRTQSLPARLTPAQRSMLAELGVADTSVLTPTEAAVLRELRLHRPPLPLDTLLFTDPNKNPDDVVTYTIAKQLQAEGFLRLTDVVVTLGDADMRSQRAQLAKGVFDRLALPEVRVARGQDYPMTSTQAREHSKFLAEGAALRAAPDAVHTDGVRAMRERLATSPHKLGMVVIAGMTDASALLAEAGDLVREKVASITIMGGIDPARDADGLVQPDTRAYNNATDIHAARALYRRAQQLGIPLRILSKEAAYRAAVPPAFYEGIARNGHPVGEYLRDVQKNALKGLWEGIQANLIPGLDTAWFFRT…
HA-BdTIR	Brachypodium distachyon	XP_003560074.3	MYPYDVPDYAYPYDVPDYAYPYDVPDYAGSGSGSMASSGLSSRRSIMASRLTASAEAVNEPRRGAVVSRRVEYDEESLAGAGGESRYEVFINHRGVDTKRTVARLLYDRLAQAGLRGFLDNMSMRPGDRLEERIGSAIRECTVAVAIFSPSYCDSEYCLRELAMLVESRKAIIPIFYDIKPSDLLLPQAVADSEVYLPRDLERFKFALREAKHTVGITYDSATGDMAELVSAAADAVMYNMEKMETVQRRETMILSRL
HA-BdTIRE127N	Brachypodium distachyon	XP_003560074.3	MYPYDVPDYAYPYDVPDYAYPYDVPDYAGSGSGSMASSGLSSRRSIMASRLTASAEAVNEPRRGAVVSRRVEYDEESLAGAGGESRYEVFINHRGVDTKRTVARLLYDRLAQAGLRGFLDNMSMRPGDRLEERIGSAIRECTVAVAIFSPSYCDSEYCLRALAMLVESRKAIIPIFYDIKPSDLLLPQAVADSEVYLPRDLERFKFALREAKHTVGITYDSATGDMAELVSAAADAVMYNMEKMETVQRRETMILSRL
HopQ1D105N, D384N	Pseudomonas syringae	AAO54411.1	MHRPITAGHTTSRLILDQSKQISRTPSESSAQSALSQQASMSSPVLERSKSAPALLTAAQRTMLAQVGACNAHLTSDENMAINELRSHKPLLPKDTWFFTDPNKNPDDVVTYTLGKQLQAEGFVHITDVVATLGDAEVRSQRAEMAKGVFNKLELHDVHVSRGRDYAMNSLQSKEHAKFLLEGHALRAGPGEIHRDSLQDMSRRLARAPHGVGIVVIAGMSDINALITTCPDMVRERVDDITIMGGVEPLKDADGFVQPDARAYNNATDMDAARSLYRKAQELGIPLRIVTKEAAYKTAVSPSFYEGIAGSGHPVGHYLRDVQKSALKGLWEGIQAGLLPGLDDSWFFRTFMPNAQIEAAQLDKNKESSFEDIWPKVTKLNLYNPLTLLASVPGAAKLL…
avrRps4	Pseudomonas syringae pv. pisi	A0A2V4PDN2	MTRISTSSVNSSFSYSAPAEEAQNRVSSAPTNSSPPGTTTAVAQASEGQKKPGAVLSMHAQRLRQLCESSSHQYRQNALLAKSFDAQRLDINTQAGPSNSPHLNALNKLQQRDFKPAAGGLEIPFTPKSLLGGGKRVYQIGSSSRDVQVCPRGAGAALRQEIEDKQLMVNNLTDELQDAIDEANPAEIANTSQQLRHARADLADLQRRFAVLRNEDRRINQ
