## Supplementary material for "Plant pathogens cleave 2′cADPR to suppress TIR immune signaling": Table S2

### Sheet: Table S2
kcat/km values [1/mMs-1] - obtained directly from the BRENDA database
kcat/Km [1/mMs-1]	Substrate	Organism	Uniport ID	Reaction details
15000	Inosine	Trypanosoma brucei brucei	-	at pH 7.0 and 35°C
34.1	Inosine	Saccharolobus solfataricus	Q97WH6	wild-type enzyme, pH and temperature not specified in the publication
1190	Inosine	Trypanosoma brucei	-	recombinant enzyme, pH 7.3, 37°C
77	Inosine	Physcomitrium patens	A9TXA6	pH 7.5, 30°C, wild-type enzyme
36	Inosine	Zea mays	B6T563	pH 7.5, 30°C, recombinant enzyme
12	2'-O-methyluridine	Lentilactobacillus buchneri	-	pH 7.0, 28°C
31	ribothymidine	Escherichia coli	-	pH 7.2, 32°C, recombinant His-tagged enzyme
418.75	uridine	Limosilactobacillus reuteri	A5JJT3	pH and temperature not specified in the publication
59	uridine	Zea mays	H9D3U7	pH 7.5, 30°C, wild-type enzyme
kcat/km values [1/mMs-1] - calculated from the kcat and km values that were obtained from the BRENDA database
kcat/Km [1/mMs-1]	kcat [1/s]	Km [mM]	Substrate	Organism	Uniport ID	Reaction details
122.556	48.9	0.399	Inosine	Bacillus thuringiensis	A7UHH1	in 50 mM HEPES (pH 7.3), at 25°C
8.3871	0.78	0.093	adenosine	Caenorhabditis elegans	-	-
29.4595	1.09	0.037	7-methylguanosine	Caenorhabditis elegans	Q9XWN7	wild-type, pH 7.5, 25°C
84.2105	32	0.38	Inosine	Crithidia fasciculata	-	-
45	5.4	0.12	uridine	Escherichia coli	P33022	wild type enzyme, in 50 mM HEPES buffer (pH 7.3), at 37°C
77.5076	25.5	0.329	5-methyluridine	Escherichia coli	-	pH 7.3, 37°C
22.4	11.2	0.5	Inosine	Leishmania braziliensis	A4H9Q9	pH 7.5, 25°C
12	0.06	0.005		Lupinus luteus	-	-
181.875	29.1	0.16	guanosine	Saccharolobus solfataricus	-	-
1462.5	23.4	0.016	nicotinamide riboside	Saccharomyces cerevisiae	-	in 50 mM Tris-HCl, pH 7.0
33.2911	26.3	0.79	Xanthosine	Salmonella enterica	-	pH 6.0, 37°C
2140	1.07	0.0005	7-methylguanosine	Trypanosoma vivax	Q9GPQ4	wild type enzyme, in 50 mM potassium phosphate buffer, at 25°C and pH 7.0
