## Supplementary material for "Plant pathogens cleave 2′cADPR to suppress TIR immune signaling": Table S4

### Sheet: Table S4
Name	Sequence	Comments
Operon:hopQ1, RFP	TCACGCTGAGACAGGTTTCTCGCCTGTCAGGTATCCGGCGGATAAAATCCGCATATGCTGTAACCCGGAGCGCGCTGCACTTGACCCTGGTGATGAAACCGAAACGGCGTTGCTTGCCACACAGCAGGTTCATCTATCCAGGAGATCGACTCAATGCATCGTCCTATCACCGCAGGCCATACCACCTCACGTCTCATCCTAGATCAGTCAAAACAAATATCACGTACCCCATCGGAAAGTAGCGCGCAATCAGCGCTTTCTCAGCAAGCAAGCATGAGCAGCCCAGTTTTGGAGCGGTCGAAAAGTGCGCCAGCTTTATTGACTGCGGCACAGCGCACGATGCTTGCACAAGTGGGAGCCTGTAACGCTCATCTGACCTCAGATGAAAACATGGCCATC…	hopQ1 promtoer, avrRps4 Shine-Delgarno, and hopQ1 terminator were used as regulatory sequences.
Operon:hopQ1D105N, D384N, RFP	TCACGCTGAGACAGGTTTCTCGCCTGTCAGGTATCCGGCGGATAAAATCCGCATATGCTGTAACCCGGAGCGCGCTGCACTTGACCCTGGTGATGAAACCGAAACGGCGTTGCTTGCCACACAGCAGGTTCATCTATCCAGGAGATCGACTCAATGCATCGTCCTATCACCGCAGGCCATACCACCTCACGTCTCATCCTAGATCAGTCAAAACAAATATCACGTACCCCATCGGAAAGTAGCGCGCAATCAGCGCTTTCTCAGCAAGCAAGCATGAGCAGCCCAGTTTTGGAGCGGTCGAAAAGTGCGCCAGCTTTATTGACTGCGGCACAGCGCACGATGCTTGCACAAGTGGGAGCCTGTAACGCTCATCTGACCTCAGATGAAAACATGGCCATC…
Operon:RFP, avrRps4	TCACGCTGAGACAGGTTTCTCGCCTGTCAGGTATCCGGCGGATAAAATCCGCATATGCTGTAACCCGGAGCGCGCTGCACTTGACCCTGGTGATGAAACCGAAACGGCGTTGCTTGCCACACAGCAGGTTCATCTATCCAGGAGATCGACTCAATGGCGAGTAGCGAAGACGTTATCAAAGAGTTCATGCGTTTCAAAGTTCGTATGGAAGGTTCCGTTAACGGTCACGAGTTCGAAATCGAAGGTGAAGGTGAAGGTCGTCCGTACGAAGGTACCCAGACCGCTAAACTGAAAGTTACCAAAGGTGGTCCGCTGCCGTTCGCTTGGGACATCCTGTCCCCGCAGTTCCAGTACGGTTCCAAAGCTTACGTTAAACACCCGGCTGACATCCCGGACTAC…
Operon:hopQ1, avrRps4	TCACGCTGAGACAGGTTTCTCGCCTGTCAGGTATCCGGCGGATAAAATCCGCATATGCTGTAACCCGGAGCGCGCTGCACTTGACCCTGGTGATGAAACCGAAACGGCGTTGCTTGCCACACAGCAGGTTCATCTATCCAGGAGATCGACTCAATGCATCGTCCTATCACCGCAGGCCATACCACCTCACGTCTCATCCTAGATCAGTCAAAACAAATATCACGTACCCCATCGGAAAGTAGCGCGCAATCAGCGCTTTCTCAGCAAGCAAGCATGAGCAGCCCAGTTTTGGAGCGGTCGAAAAGTGCGCCAGCTTTATTGACTGCGGCACAGCGCACGATGCTTGCACAAGTGGGAGCCTGTAACGCTCATCTGACCTCAGATGAAAACATGGCCATC…
Operon:hopQ1D105N, D384N, avrRps4	TCACGCTGAGACAGGTTTCTCGCCTGTCAGGTATCCGGCGGATAAAATCCGCATATGCTGTAACCCGGAGCGCGCTGCACTTGACCCTGGTGATGAAACCGAAACGGCGTTGCTTGCCACACAGCAGGTTCATCTATCCAGGAGATCGACTCAATGCATCGTCCTATCACCGCAGGCCATACCACCTCACGTCTCATCCTAGATCAGTCAAAACAAATATCACGTACCCCATCGGAAAGTAGCGCGCAATCAGCGCTTTCTCAGCAAGCAAGCATGAGCAGCCCAGTTTTGGAGCGGTCGAAAAGTGCGCCAGCTTTATTGACTGCGGCACAGCGCACGATGCTTGCACAAGTGGGAGCCTGTAACGCTCATCTGACCTCAGATGAAAACATGGCCATC…
