## Supplementary material for "Plant pathogens cleave 2′cADPR to suppress TIR immune signaling": Table S5

### Sheet: Table S5
A. thaliana genotype	Time of tissue collection (days post infection)	Statistical comparison (bacterial strain 1 vs bacterial strain 2)	Bacterial strain 1 sample size	Bacterial strain 2 sample size	Bacterial strain 1 median	Bacterial strain 2 median	Median difference (bacterial strain 2 minus bacterial strain 1)	Hodges Lehmann estimator (bacterial strain 2 minus bacterial strain 1)	Absulute Hodges Lehmann estimator	Higher bacterial strain	Fold change of Hodges Lehmann estimator (higher over lower strain)	P value	Adjusted P value
Col-0	0	HopQwt; RFP vs HopQDD; RFP	9	9	3.35	3.47	0.12	0.11	0.11	HopQDD; RFP	1.28825	0.0148044	0.0164494
Col-0	0	HopQwt; RFP vs AvrRps4; RFP	9	9	3.35	3.86	0.51	0.52	0.52	AvrRps4; RFP	3.31131	0.00040946	0.000584943
Col-0	0	HopQwt; RFP vs HopQwt; AvrRps4	9	9	3.35	3.59	0.24	0.26	0.26	HopQwt; AvrRps4	1.8197	0.000403832	0.000584943
Col-0	0	HopQwt; RFP vs HopQDD; AvrRps4	9	9	3.35	3.8	0.45	0.44	0.44	HopQDD; AvrRps4	2.75423	0.000403832	0.000584943
Col-0	0	HopQDD; RFP vs AvrRps4; RFP	9	9	3.47	3.86	0.39	0.42	0.42	AvrRps4; RFP	2.63027	0.000406639	0.000584943
Col-0	0	HopQDD; RFP vs HopQwt; AvrRps4	9	9	3.47	3.59	0.12	0.16	0.16	HopQwt; AvrRps4	1.44544	0.00259865	0.00324831
Col-0	0	HopQDD; RFP vs HopQDD; AvrRps4	9	9	3.47	3.8	0.33	0.33	0.33	HopQDD; AvrRps4	2.13796	0.000401039	0.000584943
Col-0	0	AvrRps4; RFP vs HopQwt; AvrRps4	9	9	3.86	3.59	-0.27	-0.26	0.26	AvrRps4; RFP	1.8197	0.000406639	0.000584943
Col-0	0	AvrRps4; RFP vs HopQDD; AvrRps4	9	9	3.86	3.8	-0.06	-0.08	0.08	AvrRps4; RFP	1.20226	0.0190967	0.0190967
Col-0	0	HopQwt; AvrRps4 vs HopQDD; AvrRps4	9	9	3.59	3.8	0.21	0.18	0.18	HopQDD; AvrRps4	1.51356	0.000401039	0.000584943
Col-0	4	HopQwt; RFP vs HopQDD; RFP	12	12	5.13687	4.73893	-0.39794	-0.370806	0.370806	HopQwt; RFP	2.34859	0.174478	0.218098
Col-0	4	HopQwt; RFP vs AvrRps4; RFP	12	12	5.13687	3.42196	-1.71491	-1.57595	1.57595	HopQwt; RFP	37.666	0.000381953	0.000763907
Col-0	4	HopQwt; RFP vs HopQwt; AvrRps4	12	12	5.13687	3.15044	-1.98643	-1.87702	1.87702	HopQwt; RFP	75.3383	5.93944e-05	0.000419762
Col-0	4	HopQwt; RFP vs HopQDD; AvrRps4	12	12	5.13687	3.32698	-1.80989	-1.84503	1.84503	HopQwt; RFP	69.9885	8.39525e-05	0.000419762
Col-0	4	HopQDD; RFP vs AvrRps4; RFP	12	12	4.73893	3.42196	-1.31697	-1.16714	1.16714	HopQDD; RFP	14.6938	0.00148906	0.00248176
Col-0	4	HopQDD; RFP vs HopQwt; AvrRps4	12	12	4.73893	3.15044	-1.58849	-1.49037	1.49037	HopQDD; RFP	30.9295	0.000154769	0.000515897
Col-0	4	HopQDD; RFP vs HopQDD; AvrRps4	12	12	4.73893	3.32698	-1.41195	-1.39794	1.39794	HopQDD; RFP	25	0.000302494	0.000756234
Col-0	4	AvrRps4; RFP vs HopQwt; AvrRps4	12	12	3.42196	3.15044	-0.271519	-0.30103	0.30103	AvrRps4; RFP	2	0.0775395	0.110771
Col-0	4	AvrRps4; RFP vs HopQDD; AvrRps4	12	12	3.42196	3.32698	-0.0949838	-0.180142	0.180142	AvrRps4; RFP	1.51406	0.222712	0.247458
Col-0	4	HopQwt; AvrRps4 vs HopQDD; AvrRps4	12	12	3.15044	3.32698	0.176535	0.0570255	0.0570255	HopQDD; AvrRps4	1.14032	0.601428	0.601428
pad4-1	0	HopQwt; RFP vs HopQDD; RFP	9	9	3.56	3.59	0.03	0.01	0.01	HopQDD; RFP	1.02329	0.722694	0.722971
pad4-1	0	HopQwt; RFP vs AvrRps4; RFP	9	9	3.56	3.64	0.08	0.07	0.07	AvrRps4; RFP	1.1749	0.132318	0.189025
pad4-1	0	HopQwt; RFP vs HopQwt; AvrRps4	9	9	3.56	3.65	0.09	0.08	0.08	HopQwt; AvrRps4	1.20226	0.0264058	0.0528115
pad4-1	0	HopQwt; RFP vs HopQDD; AvrRps4	9	9	3.56	3.8	0.24	0.22	0.22	HopQDD; AvrRps4	1.65959	0.000403832	0.00201916
pad4-1	0	HopQDD; RFP vs AvrRps4; RFP	9	9	3.59	3.64	0.05	0.05	0.05	AvrRps4; RFP	1.12202	0.198781	0.248477
pad4-1	0	HopQDD; RFP vs HopQwt; AvrRps4	9	9	3.59	3.65	0.06	0.07	0.07	HopQwt; AvrRps4	1.1749	0.0372843	0.0621406
pad4-1	0	HopQDD; RFP vs HopQDD; AvrRps4	9	9	3.59	3.8	0.21	0.21	0.21	HopQDD; AvrRps4	1.62181	0.000403832	0.00201916
pad4-1	0	AvrRps4; RFP vs HopQwt; AvrRps4	9	9	3.64	3.65	0.01	0.01	0.01	HopQwt; AvrRps4	1.02329	0.722971	0.722971
pad4-1	0	AvrRps4; RFP vs HopQDD; AvrRps4	9	9	3.64	3.8	0.16	0.16	0.16	HopQDD; AvrRps4	1.44544	0.00106058	0.00353525
pad4-1	0	HopQwt; AvrRps4 vs HopQDD; AvrRps4	9	9	3.65	3.8	0.15	0.14	0.14	HopQDD; AvrRps4	1.38038	0.00146179	0.00365448
pad4-1	4	HopQwt; RFP vs HopQDD; RFP	12	12	6.73746	6.66148	-0.0759771	-0.073064	0.073064	HopQwt; RFP	1.18322	0.418214	0.418214
pad4-1	4	HopQwt; RFP vs AvrRps4; RFP	12	12	6.73746	4.57147	-2.16599	-2.04368	2.04368	HopQwt; RFP	110.581	3.65846e-05	0.000170316
pad4-1	4	HopQwt; RFP vs HopQwt; AvrRps4	12	12	6.73746	5.46011	-1.27735	-1.24276	1.24276	HopQwt; RFP	17.4887	0.000109243	0.000182072
pad4-1	4	HopQwt; RFP vs HopQDD; AvrRps4	12	12	6.73746	4.76464	-1.97282	-1.86253	1.86253	HopQwt; RFP	72.867	7.65829e-05	0.000170316
pad4-1	4	HopQDD; RFP vs AvrRps4; RFP	12	12	6.66148	4.57147	-2.09001	-2.00014	2.00014	HopQDD; RFP	100.033	3.61583e-05	0.000170316
pad4-1	4	HopQDD; RFP vs HopQwt; AvrRps4	12	12	6.66148	5.46011	-1.20137	-1.1347	1.1347	HopQDD; RFP	13.6364	5.93944e-05	0.000170316
pad4-1	4	HopQDD; RFP vs HopQDD; AvrRps4	12	12	6.66148	4.76464	-1.89684	-1.81803	1.81803	HopQDD; RFP	65.7701	8.5158e-05	0.000170316
pad4-1	4	AvrRps4; RFP vs HopQwt; AvrRps4	12	12	4.57147	5.46011	0.888636	0.821883	0.821883	HopQwt; AvrRps4	6.63565	0.00858666	0.0122667
pad4-1	4	AvrRps4; RFP vs HopQDD; AvrRps4	12	12	4.57147	4.76464	0.193164	0.407558	0.407558	HopQDD; AvrRps4	2.55598	0.298592	0.331769
pad4-1	4	HopQwt; AvrRps4 vs HopQDD; AvrRps4	12	12	5.46011	4.76464	-0.695472	-0.449595	0.449595	HopQwt; AvrRps4	2.81576	0.214294	0.267868
sag101-3	0	HopQwt; RFP vs HopQDD; RFP	9	9	3.47	3.35	-0.12	-0.12	0.12	HopQwt; RFP	1.31826	0.00403054	0.00575791
sag101-3	0	HopQwt; RFP vs AvrRps4; RFP	9	9	3.47	3.76	0.29	0.26	0.26	AvrRps4; RFP	1.8197	0.000406639	0.000682434
sag101-3	0	HopQwt; RFP vs HopQwt; AvrRps4	9	9	3.47	3.77	0.3	0.31	0.31	HopQwt; AvrRps4	2.04174	0.000406639	0.000682434
sag101-3	0	HopQwt; RFP vs HopQDD; AvrRps4	9	9	3.47	3.77	0.3	0.3	0.3	HopQDD; AvrRps4	1.99526	0.000403832	0.000682434
sag101-3	0	HopQDD; RFP vs AvrRps4; RFP	9	9	3.35	3.76	0.41	0.39	0.39	AvrRps4; RFP	2.45471	0.00040946	0.000682434
sag101-3	0	HopQDD; RFP vs HopQwt; AvrRps4	9	9	3.35	3.77	0.42	0.44	0.44	HopQwt; AvrRps4	2.75423	0.00040946	0.000682434
sag101-3	0	HopQDD; RFP vs HopQDD; AvrRps4	9	9	3.35	3.77	0.42	0.43	0.43	HopQDD; AvrRps4	2.69153	0.000406639	0.000682434
sag101-3	0	AvrRps4; RFP vs HopQwt; AvrRps4	9	9	3.76	3.77	0.01	0.05	0.05	HopQwt; AvrRps4	1.12202	0.132518	0.165648
sag101-3	0	AvrRps4; RFP vs HopQDD; AvrRps4	9	9	3.76	3.77	0.01	0.05	0.05	HopQDD; AvrRps4	1.12202	0.215186	0.239095
sag101-3	0	HopQwt; AvrRps4 vs HopQDD; AvrRps4	9	9	3.77	3.77	0	0	0	equal	1	0.823755	0.823755
sag101-3	4	HopQwt; RFP vs HopQDD; RFP	12	12	5.52595	5.52654	0.000586079	0.000586079	0.000586079	HopQDD; RFP	1.00135	0.97695	0.97695
sag101-3	4	HopQwt; RFP vs AvrRps4; RFP	12	12	5.52595	4.37543	-1.15051	-0.826954	0.826954	HopQwt; RFP	6.71358	0.0883952	0.110494
sag101-3	4	HopQwt; RFP vs HopQwt; AvrRps4	12	12	5.52595	6.88945	1.3635	1.42446	1.42446	HopQwt; AvrRps4	26.5741	0.00293325	0.00977751
sag101-3	4	HopQwt; RFP vs HopQDD; AvrRps4	12	12	5.52595	4.01097	-1.51498	-1.19897	1.19897	HopQwt; RFP	15.8114	0.019347	0.032245
sag101-3	4	HopQDD; RFP vs AvrRps4; RFP	12	12	5.52654	4.37543	-1.1511	-1.06449	1.06449	HopQDD; RFP	11.601	0.0462916	0.0661308
sag101-3	4	HopQDD; RFP vs HopQwt; AvrRps4	12	12	5.52654	6.88945	1.36291	1.47595	1.47595	HopQwt; AvrRps4	29.9191	0.00605475	0.0121316
sag101-3	4	HopQDD; RFP vs HopQDD; AvrRps4	12	12	5.52654	4.01097	-1.51557	-1.36173	1.36173	HopQDD; RFP	23	0.00606578	0.0121316
sag101-3	4	AvrRps4; RFP vs HopQwt; AvrRps4	12	12	4.37543	6.88945	2.51401	2.29553	2.29553	HopQwt; AvrRps4	197.484	0.00200043	0.00977751
sag101-3	4	AvrRps4; RFP vs HopQDD; AvrRps4	12	12	4.37543	4.01097	-0.364467	-0.39794	0.39794	AvrRps4; RFP	2.5	0.37074	0.411934
sag101-3	4	HopQwt; AvrRps4 vs HopQDD; AvrRps4	12	12	6.88945	4.01097	-2.87848	-2.53529	2.53529	HopQwt; AvrRps4	342.997	0.00164047	0.00977751
