## Supplementary material for "Plant pathogens cleave 2′cADPR to suppress TIR immune signaling": Table S6

### Sheet: Sheet1
Ligand	Smile
Ca2+	Ca+2
2'cADPR	Nc1ncnc2n(cnc12)[C@@H]3O[C@@H]4CO[P](O)(=O)O[P](O)(=O)OC[C@H]5O[C@@H](O[C@@H]3[C@@H]4O)[C@H](O)[C@@H]5O
pRib-AMP	Nc(ncn1)c2c1n([C@@H]([C@@H]([C@@H]3O)O[C@@H]([C@@H]([C@@H]4O)O)O[C@@H]4COP(O)(O)=O)O[C@@H]3COP(O)(O)=O)cn2
pRib-ADP	Nc(ncn1)c2c1n([C@@H]([C@@H]([C@@H]3O)O[C@@H]([C@@H]([C@@H]4O)O)O[C@@H]4COP(O)(O)=O)O[C@@H]3COP(OP(O)(O)=O)(O)=O)cn2
ADPR-ADPR	O[C@H]1[C@H](O[C@@H]([C@H](n2c3ncnc(N)c3nc2)O4)[C@H](O)[C@@H]4CO[P@@](O[P@@](OC[C@H]5O[C@@H](O)[C@@H]([C@@H]5O)O)(O)=O)(O)=O)O[C@H](CO[P@](O[P@@](O)(OC[C@H]6[C@@H](O)[C@@H](O)[C@H](n7c8ncnc(N)c8nc7)O6)=O)(O)=O)[C@H]1O
ADPR-ATP	O[C@@H]1[C@H](O[C@H]([C@@H]1O)CO[P@@](O[P@](O)(OC[C@@H]2[C@@H]([C@@H]([C@H](O2)n3cnc4c3ncnc4N)O)O)=O)(O)=O)O[C@@H]5[C@H](O[C@H](CO[P@](O[P@](OP(O)(O)=O)(O)=O)(O)=O)[C@@H]5O)n6cnc7c6ncnc7N
Canonical cADPR	O[C@H]1[C@@]2(N3C4=C(N=C3)C(=N)N(C=N4)[C@@]5(O[C@@]([C@@H](O)[C@H]5O)(COP(=O)(O)OP(=O)(O)OC[C@@](O2)([C@H]1O)[H])[H])[H])[H]
NAD+	C1=CC(=C[N+](=C1)[C@H]2[C@@H]([C@@H]([C@H](O2)COP(=O)(O)OP(=O)(O)OC[C@@H]3[C@H]([C@H]([C@@H](O3)N4C=NC5=C(N=CN=C54)N)O)O)O)O)C(=O)N
